# Transposable elements may enhance antiviral resistance in HIV-1 elite controllers

**DOI:** 10.1101/2023.12.11.571123

**Authors:** Manvendra Singh, Sabrina M. Leddy, Luis Pedro Iñiguez, Matthew L. Bendall, Douglas F. Nixon, Cédric Feschotte

## Abstract

Less than 0.5% of people living with HIV-1 are elite controllers (ECs) - individuals who have a replication-competent viral reservoir in their CD4^+^ T cells but maintain undetectable plasma viremia without the help of antiretroviral therapy. While the EC CD4^+^ T cell transcriptome has been investigated for gene expression signatures associated with disease progression (or, in this case, a lack thereof), the expression and regulatory activity of transposable elements (TEs) in ECs has not been explored. Yet previous studies have established that TEs can directly impact the immune response to pathogens, including HIV-1. Thus, we hypothesize that the regulatory activities of TEs could contribute to the natural resistance of ECs against HIV-1. We perform a TE-centric analysis of previously published multi-omics data derived from EC individuals and other populations. We find that the CD4^+^ T cell transcriptome and retrotranscriptome of ECs are distinct from healthy controls, treated patients, and viremic progressors. However, there is a substantial level of transcriptomic heterogeneity among ECs. We categorize individuals with distinct chromatin accessibility and expression profiles into four clusters within the EC group, each possessing unique repertoires of TEs and antiviral factors. Notably, several TE families with known immuno-regulatory activity are differentially expressed among ECs. Their transcript levels in ECs positively correlate with their chromatin accessibility and negatively correlate with the expression of their KRAB zinc-finger (KZNF) repressors. This coordinated variation is seen at the level of individual TE loci likely acting or, in some cases, known to act as *cis*-regulatory elements for nearby genes involved in the immune response and HIV-1 restriction. Based on these results, we propose that the EC phenotype is driven in part by the reduced availability of specific KZNF proteins to repress TE-derived *cis*-regulatory elements for antiviral genes, thereby heightening their basal level of resistance to HIV-1 infection. Our study reveals considerable heterogeneity in the CD4^+^ T cell transcriptome of ECs, including variable expression of TEs and their KZNF controllers, that must be taken into consideration to decipher the mechanisms enabling HIV-1 control.
