## Supplemental Table 2 for "Transposable elements may enhance antiviral resistance in HIV-1 elite controllers"

### Sheet: Sheet1
*This data was not segregated by CD4+ T cell subtype prior to DESeq2
TEFam	baseMean	log2FoldChange	lfcSE	stat	pvalue	padj
MSTA	11575.7	0.720024	0.131827	5.4619	4.71061e-08	2.78571e-05
MER31B	596.302	-0.504998	0.0945552	-5.34078	9.25485e-08	2.78571e-05
MER41A	2533.69	0.487278	0.0929142	5.24438	1.56806e-07	3.14657e-05
LTR8	2777.44	-0.674699	0.130392	-5.1744	2.28648e-07	3.44116e-05
L1PA8	11277.5	0.719471	0.142851	5.03651	4.74104e-07	5.01679e-05
LTR12	1463.02	1.21011	0.240756	5.02631	5.00012e-07	5.01679e-05
MER113A	1072.16	0.444788	0.0902277	4.92962	8.23901e-07	7.08555e-05
MER21B	5231.2	0.521632	0.11031	4.72879	2.2586e-06	0.00016996
MLT2F	674.527	-0.479491	0.103592	-4.62867	3.68025e-06	0.00020141
LTR7Y	99.6258	1.95045	0.41793	4.66693	3.05727e-06	0.00020141
MER51C	152.529	-0.807834	0.174252	-4.636	3.55217e-06	0.00020141
MER3	8385.98	0.31398	0.0686229	4.57543	4.75232e-06	0.000238408
MER44B	2692.97	0.647182	0.142862	4.5301	5.89544e-06	0.000273004
LTR81B	311.288	-0.634756	0.143017	-4.43834	9.06565e-06	0.000341095
MLT-int	318.866	-1.48585	0.334198	-4.44602	8.7476e-06	0.000341095
MamGypLTR1d	96.5708	-0.815627	0.182906	-4.45926	8.22428e-06	0.000341095
MER85	557.076	0.375159	0.0873005	4.29733	1.7287e-05	0.000607799
LTR35B	42.7204	-1.19511	0.278826	-4.28623	1.81734e-05	0.000607799
L1PA5	25732.8	1.10942	0.267822	4.14239	3.43708e-05	0.000792566
MER112	3680.99	0.441873	0.106315	4.15627	3.23479e-05	0.000792566
MER8	2233.06	0.380639	0.091815	4.14572	3.38751e-05	0.000792566
MER44D	755.663	0.761482	0.183986	4.13881	3.49109e-05	0.000792566
MER63D	836.444	0.616661	0.147783	4.17276	3.00931e-05	0.000792566
LTR71A	116.309	1.12073	0.267225	4.19397	2.74117e-05	0.000792566
MER50B	293.928	-0.670163	0.162084	-4.13467	3.5547e-05	0.000792566
MER97d	218.324	1.61354	0.385037	4.1906	2.78213e-05	0.000792566
LTR70	1339.68	1.61281	0.389128	4.14468	3.40289e-05	0.000792566
MLT1J2	2320.27	-0.247998	0.0602692	-4.11483	3.87467e-05	0.000833053
MLT1J1	1462.56	-0.289704	0.0705536	-4.10616	4.02294e-05	0.000835107
MLT2E	68.4168	-0.767985	0.188906	-4.06544	4.79428e-05	0.000931018
MER99	181.436	-0.425998	0.104663	-4.07018	4.69766e-05	0.000931018
MER44C	1740.57	0.469209	0.115661	4.05676	4.97586e-05	0.000936084
MER4E	436.801	-0.464897	0.115606	-4.02139	5.78568e-05	0.00102441
MER4D0	352.989	0.570772	0.141714	4.02762	5.63447e-05	0.00102441
THE1A	1550.94	0.364793	0.0925177	3.94296	8.04832e-05	0.00138431
LTR12F	1001.46	1.21678	0.310394	3.92011	8.85076e-05	0.00148004
MER33	7636.64	0.545456	0.141136	3.86477	0.000111193	0.0017983
MER92A	134.885	-1.35824	0.3519	-3.85973	0.000113514	0.0017983
MER30B	222.483	0.980581	0.255448	3.83867	0.000123701	0.00190944
MER57E2	41.7348	1.41306	0.370571	3.8132	0.000137177	0.00206452
LTR10C	705.835	0.388805	0.102691	3.78615	0.000152999	0.00224648
MER58C	2741.15	0.97514	0.258733	3.7689	0.000163967	0.00235019
L1PA2	8731.89	0.937465	0.249956	3.75052	0.000176468	0.00247056
MER106B	597.965	0.576664	0.154078	3.74268	0.000182071	0.00249106
LTR4	61.2901	-0.92852	0.24935	-3.72376	0.000196279	0.00262578
MLT1E1	1168.02	0.778087	0.209653	3.7113	0.000206197	0.00269849
LTR30	87.7917	-1.50519	0.410866	-3.66346	0.000248829	0.00318712
LTR10E	299.38	0.650905	0.178817	3.64007	0.000272566	0.00341843
MER58A	12742.6	0.590668	0.162705	3.6303	0.000283089	0.00347795
MER2	12723.3	0.586278	0.162298	3.61235	0.000303435	0.00361906
HERV16-int	311.903	-0.658304	0.182373	-3.60966	0.000306598	0.00361906
MER58B	5950.65	0.557706	0.154775	3.60333	0.000314164	0.00363705
L1PA6	22606.7	0.874036	0.244389	3.57642	0.000348331	0.00381265
MER65-int	736.991	1.20367	0.336254	3.57964	0.000344066	0.00381265
MER61C	182.611	1.41955	0.396007	3.58465	0.00033753	0.00381265
LTR26E	180.744	-0.581401	0.162793	-3.57141	0.000355063	0.00381693
HERVL74-int	627.342	-0.562768	0.158984	-3.53978	0.000400461	0.00417188
LTR38C	46.9905	-0.902432	0.25501	-3.53881	0.000401942	0.00417188
MER20	12127.3	0.174139	0.0492996	3.53225	0.000412036	0.00417773
MER70A	142.74	-0.688702	0.195129	-3.52947	0.000416385	0.00417773
L1PA4	22032.3	0.977802	0.277865	3.51898	0.00043321	0.00424962
THE1C	4047.07	0.294529	0.0838565	3.5123	0.000444242	0.00424962
MER102a	1666.92	0.340361	0.0969133	3.51201	0.000444728	0.00424962
MLT1E2	1869.45	-0.25556	0.072909	-3.50519	0.000456287	0.00429195
LTR67B	1709.22	0.393596	0.113779	3.4593	0.000541583	0.00501589
MER21A	3320.73	0.59194	0.172684	3.42787	0.000608328	0.00552129
MamGypLTR3	271.117	-0.450689	0.131583	-3.42513	0.000614495	0.00552129
MLT1B-int	272.355	-0.626283	0.183457	-3.41378	0.000640678	0.00567189
MER70B	73.3006	-1.01818	0.299752	-3.39675	0.000681901	0.00594934
MER68	2410.41	0.272239	0.080562	3.37925	0.000726841	0.00599395
MER57A1	822.009	1.13877	0.336722	3.38194	0.000719761	0.00599395
LTR14	98.3421	0.559456	0.165319	3.3841	0.000714132	0.00599395
MLT1F2-int	69.1396	-0.61745	0.182175	-3.38932	0.000700659	0.00599395
SVA_D	7190.63	1.28414	0.380807	3.37215	0.00074583	0.00606742
MLT1K	6609.85	-0.12211	0.0364746	-3.34782	0.000814501	0.00653773
MLT1I-int	475.767	1.01926	0.305509	3.33628	0.000849074	0.00672556
LTR2B	324.684	-0.46152	0.139203	-3.31545	0.000914953	0.00715327
MLT1D-int	607.19	0.513951	0.156288	3.28849	0.00100727	0.00777403
LTR21B	28.5087	-1.14158	0.348032	-3.28011	0.00103766	0.0079072
MER113	4930.91	0.683526	0.209444	3.26352	0.00110036	0.00828024
MLT1G3	2968.44	0.996672	0.305834	3.25886	0.0011186	0.00831354
MER84-int	123.07	1.39572	0.430322	3.24343	0.00118099	0.00867019
LTR46	90.4818	-0.703075	0.217448	-3.23331	0.00122366	0.00887519
PrimLTR79	258.632	1.1453	0.354873	3.22734	0.00124948	0.00895458
SVA_F	1745.73	1.22455	0.381208	3.2123	0.00131677	0.00911141
MER51B	247.166	-0.364165	0.113273	-3.21493	0.00130477	0.00911141
LTR81A	1104.86	1.09731	0.341379	3.21435	0.00130739	0.00911141
MER77B	954.63	0.51171	0.159889	3.20041	0.00137234	0.00928259
LTR57	485.98	-0.542523	0.169507	-3.2006	0.00137142	0.00928259
L1PA7	33978.6	0.596346	0.186675	3.19457	0.0014004	0.00936714
MLT2C2	349.249	0.484196	0.152274	3.17976	0.00147395	0.00975072
MLT1E3-int	24.6042	-1.16896	0.368235	-3.1745	0.00150093	0.00982132
MLT1A0	9842.13	0.255852	0.080841	3.16487	0.00155151	0.00996926
MLT1H2	1814.87	0.329058	0.104004	3.16391	0.00155666	0.00996926
LTR45B	425.672	0.670763	0.21346	3.14233	0.00167609	0.0106211
MER124	422.576	0.511081	0.163021	3.13505	0.00171824	0.0106637
LTR78B	503.558	-0.32617	0.103973	-3.13708	0.00170642	0.0106637
LTR88c	86.316	-0.608255	0.195906	-3.10483	0.00190389	0.0116953
MER67D	181.427	-0.773045	0.250835	-3.08189	0.00205691	0.0123826
HERV1_LTRa	31.6155	-1.11358	0.361127	-3.08364	0.00204487	0.0123826
MER20B	4682.48	0.576077	0.18763	3.07028	0.00213855	0.0125709
MER103C	4797.87	0.39192	0.127671	3.06976	0.00214228	0.0125709
MER57F	183.103	0.788351	0.256911	3.06857	0.00215084	0.0125709
MSTB2-int	67.0619	-0.815465	0.266257	-3.0627	0.00219351	0.012697
LTR16A1	563.53	-0.297267	0.0976091	-3.04548	0.00232308	0.013319
MER136	30.2011	-1.44459	0.476629	-3.03085	0.00243866	0.0138498
MER4-int	4031.94	0.990753	0.327642	3.02389	0.00249547	0.0139099
LTR40A1	141.699	-0.542609	0.179396	-3.02464	0.00248928	0.0139099
LTR54	673.695	0.501956	0.167219	3.00178	0.00268404	0.0147875
MER105	1044.99	0.530421	0.176822	2.99975	0.00270203	0.0147875
MER5B	11620.1	0.351186	0.117328	2.99319	0.00276075	0.0149727
LTR84a	199.252	-0.350535	0.117289	-2.98864	0.00280221	0.0150619
MER96B	492.192	-0.21501	0.0720601	-2.98375	0.00284735	0.0151691
MER41E	150.048	-0.485849	0.163435	-2.97273	0.00295164	0.0155867
L1PA3	18045.3	0.955944	0.322242	2.96654	0.00301174	0.0156089
SVA_E	1001.45	1.23704	0.417313	2.96431	0.00303363	0.0156089
LTR3	235.033	-1.06836	0.360398	-2.96437	0.00303301	0.0156089
MER47A	2842.02	0.275522	0.0931281	2.95853	0.00309113	0.0156496
MER119	973.407	0.189724	0.064133	2.95829	0.00309353	0.0156496
LTR16A	1595.65	-0.209663	0.0709394	-2.95553	0.00312134	0.0156587
LTR5_Hs	13494.5	0.911978	0.310126	2.94066	0.0032751	0.0162943
MLT1D	11356.4	0.17971	0.061625	2.91618	0.00354348	0.0174598
LTR77	34.3264	-0.865345	0.297211	-2.91155	0.00359637	0.0174598
LTR44	550.027	1.0461	0.358995	2.91396	0.00356878	0.0174598
MER5C	1303.92	0.676935	0.233624	2.89754	0.00376107	0.0181133
MER58D	369.266	0.335571	0.116184	2.88827	0.00387369	0.0184018
MER94	2310.05	0.404817	0.140192	2.88759	0.00388211	0.0184018
MER67A	150.58	-0.58715	0.205017	-2.86392	0.0041844	0.0196798
MER83C	31.6211	-0.732507	0.256265	-2.8584	0.00425781	0.0198698
LTR84b	625.999	0.439471	0.153897	2.85563	0.00429518	0.01989
MER53	4253.77	0.753697	0.265132	2.84272	0.00447301	0.0205554
MER41D	372.936	0.783246	0.275957	2.83829	0.0045356	0.0206851
ERV3-16A3_I-int	5367.45	-0.44783	0.158822	-2.8197	0.00480692	0.0217576
LTR17	640.265	-0.391308	0.139183	-2.81147	0.00493155	0.0221552
L1PA13	9324.24	0.310121	0.110433	2.80823	0.00498142	0.0222135
LTR52	184.123	-0.268697	0.0963174	-2.7897	0.00527568	0.0231822
LTR16B2	1005.19	0.992437	0.355464	2.79195	0.00523916	0.0231822
LTR86B1	368.187	0.667248	0.239467	2.78639	0.0053299	0.0232507
SVA_B	3058.1	1.01035	0.363517	2.77936	0.00544664	0.023589
MLT1N2	1806.58	0.261208	0.0942876	2.77033	0.00559998	0.0240799
LTR13A	699.108	0.494504	0.178937	2.76357	0.00571733	0.0244102
LTR89	1011.53	0.688898	0.249826	2.75751	0.00582427	0.024519
MER1B	7469.22	0.26609	0.0964811	2.75795	0.00581648	0.024519
L1PA17	5382.73	0.267898	0.0972618	2.75441	0.00587988	0.0245812
LTR7C	162.747	-0.389427	0.141688	-2.74848	0.00598731	0.0246874
MER88	50.9861	0.686071	0.249518	2.74958	0.00596709	0.0246874
SVA_C	2057.52	1.12304	0.411103	2.73178	0.00629929	0.0257971
MER57C1	127.852	0.671352	0.246142	2.7275	0.00638155	0.0259574
MLT2B2	523.037	-0.230172	0.0847445	-2.71607	0.00660623	0.026513
LTR23-int	136.614	0.413761	0.152269	2.71731	0.00658152	0.026513
MER90	566.921	-0.333583	0.1236	-2.6989	0.00695691	0.0277355
MER44A	2552.62	0.364677	0.135391	2.6935	0.00707055	0.0278201
MER34C2	566.545	-0.445478	0.165298	-2.695	0.00703881	0.0278201
L1PA8A	3646.15	0.367577	0.136638	2.69015	0.00714196	0.0279186
LTR76	208.961	-0.476636	0.177436	-2.68624	0.00722611	0.0280089
MER82	4092.06	0.227098	0.0845877	2.68476	0.00725812	0.0280089
LTR49-int	2499.87	0.67896	0.254594	2.66684	0.00765682	0.0293276
MER61E	40.9789	-0.58728	0.220362	-2.66507	0.00769727	0.0293276
LTR90B	198.655	0.629736	0.236749	2.65993	0.00781558	0.0295911
LTR33B	355.791	-0.450738	0.170039	-2.65079	0.00803031	0.030214
MER5A1	5564.04	0.194316	0.0734965	2.64388	0.00819621	0.0302785
MER92B	1711.15	0.950689	0.359875	2.64172	0.00824863	0.0302785
LTR48B	610.056	-0.300185	0.113396	-2.64723	0.00811553	0.0302785
MamGypLTR2c	1434.5	1.06679	0.40356	2.64344	0.00820679	0.0302785
THE1B	9685.44	0.272587	0.103707	2.62843	0.00857811	0.0312971
ERVL-B4-int	2161.44	-0.370078	0.141269	-2.61967	0.00880151	0.0319187
LTR86A1	377.02	0.465035	0.179419	2.59189	0.0095451	0.0344081
HERVIP10FH-int	1058.01	0.271892	0.105194	2.58468	0.00974707	0.034927
MER30	9944.26	0.750155	0.290725	2.58029	0.0098718	0.035003
LTR26B	653.354	0.711219	0.2759	2.57782	0.0099427	0.035003
MER117	3114.11	0.366616	0.14213	2.57944	0.00989603	0.035003
THE1D	4073.78	0.131014	0.0509745	2.57019	0.0101644	0.0355752
LTR26	224.841	-0.392914	0.153465	-2.56029	0.0104585	0.0363932
LTR51	257.723	0.464876	0.183963	2.52701	0.0115038	0.0398005
MSTB1	2818.1	0.520521	0.206734	2.51782	0.0118082	0.0406203
MER11B	876.765	0.642522	0.256275	2.50716	0.0121705	0.0416287
MamGypLTR1a	103.565	-0.554223	0.221486	-2.50229	0.0123393	0.0419676
MER102b	2638.87	0.269425	0.10811	2.49214	0.0126975	0.0429432
MER61A	220.701	-0.399386	0.16043	-2.48947	0.0127933	0.0430255
MSTB	4495.89	0.457277	0.184139	2.48332	0.0130163	0.0435323
MLT1J	8506.32	0.220123	0.0894331	2.46131	0.0138429	0.0459218
MER2B	1498.67	0.455448	0.185193	2.45932	0.0139201	0.0459218
MER70-int	74.3755	-0.709256	0.288515	-2.4583	0.0139596	0.0459218
MER83B-int	210.75	0.694759	0.282932	2.45557	0.0140661	0.0460205
LTR21A	293.187	-0.795065	0.324128	-2.45294	0.0141694	0.0461081
MLT1B	8719.37	-0.106047	0.0433514	-2.44621	0.0144366	0.0462279
MLT2B1	1264.35	0.348043	0.142104	2.44922	0.0143168	0.0462279
L1PA12	1988.11	0.441148	0.180274	2.4471	0.0144011	0.0462279
MER74C	26.6911	-0.68664	0.282261	-2.43264	0.0149892	0.0477433
HERVK-int	291.719	-0.510421	0.212226	-2.40508	0.0161689	0.0509616
MER83	624.092	1.02465	0.425928	2.4057	0.0161416	0.0509616
MER92C	30.6876	-0.754807	0.314604	-2.39923	0.0164297	0.051514
MER1A	3592.18	0.198043	0.083021	2.38545	0.017058	0.0532069
MER123	34.1636	-0.80932	0.339625	-2.38298	0.017173	0.0532895
LTR37B	895.727	0.404441	0.171098	2.3638	0.0180883	0.0558419
THE1C-int	1480.34	0.815221	0.346728	2.35118	0.018714	0.0569064
MER57E1	306.974	0.688975	0.293041	2.35113	0.0187167	0.0569064
MER68B	658.706	0.252022	0.107093	2.35329	0.0186081	0.0569064
LTR19A	152.262	-0.470232	0.20117	-2.33748	0.019414	0.0587299
MER63B	1097.64	0.31145	0.133358	2.33545	0.0195201	0.0587555
LTR82B	303.44	0.433343	0.185905	2.33099	0.019754	0.0591639
HERVS71-int	214.042	-0.474895	0.206139	-2.30376	0.0212359	0.0632871
HERV35I-int	575.141	0.344417	0.14981	2.29903	0.0215031	0.0637677
MER52C	507.402	-0.694951	0.303086	-2.29292	0.0218529	0.0644875
LTR9	836.378	-0.137991	0.060265	-2.28974	0.0220367	0.064698
MER57E3	492.679	-0.46216	0.201995	-2.28797	0.0221392	0.064698
MER66B	620.608	-0.210149	0.0922163	-2.27887	0.022675	0.0659437
LTR36	326.392	-0.282921	0.124443	-2.2735	0.0229959	0.0661087
LTR56	968.173	0.333542	0.146848	2.27134	0.0231262	0.0661087
MLT1E2-int	57.434	-0.719909	0.317056	-2.2706	0.023171	0.0661087
LTR6A	395.557	-0.29756	0.131037	-2.27082	0.0231579	0.0661087
LTR1B	333.623	-0.550154	0.244399	-2.25104	0.0243827	0.0692377
MLT1F-int	326.482	-0.243759	0.108572	-2.24513	0.02476	0.0699791
MER11C	1038.09	0.407975	0.182289	2.23807	0.0252168	0.0709008
MER45A	964.24	-0.23875	0.106792	-2.23565	0.0253744	0.0709008
LTR55	87.7895	-0.486995	0.217928	-2.23466	0.0254395	0.0709008
LTR24	212.125	0.596984	0.2675	2.23172	0.0256336	0.0711125
MER72	170.535	-0.3864	0.173434	-2.22794	0.0258843	0.0714787
LTR52-int	266.152	0.939533	0.422724	2.22257	0.0262448	0.0721433
LTR43B	49.2439	-0.546109	0.246132	-2.21876	0.0265027	0.0725211
LTR75_1	45.4863	-0.539278	0.243679	-2.21307	0.0268928	0.0732555
MER97b	66.8988	-0.867606	0.393267	-2.20615	0.0273734	0.0742288
MER34	497.29	0.169624	0.0770859	2.20046	0.0277744	0.0749784
LTR38	157.627	0.625051	0.28442	2.19763	0.0279752	0.0751834
LTR31	209.9	-0.381567	0.174302	-2.18911	0.0285892	0.0764919
MER67C	884.705	0.720764	0.329933	2.18458	0.0289199	0.0770344
LTR5	28.0869	0.991043	0.454102	2.18242	0.0290785	0.0771156
LTR7B	980.835	0.597542	0.276067	2.16448	0.0304278	0.0800348
MER4D	653.83	-0.207613	0.0959284	-2.16425	0.0304451	0.0800348
MER102c	2220.57	0.219459	0.101919	2.15328	0.0312966	0.0819155
MER91A	1269.59	-0.220699	0.102577	-2.15155	0.0314332	0.0819168
MER41B	1585.49	0.133741	0.0632618	2.11409	0.0345073	0.0895404
MER46C	2335.83	0.182021	0.0864061	2.10657	0.0351549	0.0904779
MER34A1	600.914	0.51692	0.245404	2.10641	0.0351692	0.0904779
MLT1F	4301.11	0.470394	0.224567	2.09467	0.0362004	0.0927346
MER11A	718.3	0.325637	0.156009	2.08729	0.0368618	0.0940287
LTR16E1	540.928	-0.26397	0.127115	-2.07662	0.0378365	0.0961079
MER34B-int	901.327	0.481186	0.233107	2.06423	0.0389958	0.0986365
LTR1D	804.207	-0.381224	0.185438	-2.0558	0.0398016	0.100253
HERV15-int	89.2511	-0.729355	0.355632	-2.05087	0.0402796	0.101035
MER57C2	97.2612	-0.376747	0.183914	-2.04849	0.0405116	0.101195
LTR33A	533.089	-0.303373	0.148275	-2.04602	0.0407545	0.101313
MER34D	128.673	-0.371822	0.18196	-2.04343	0.0410102	0.101313
LTR35	64.1167	-0.437343	0.214081	-2.04289	0.0410636	0.101313
MER6C	72.2426	0.478223	0.234898	2.03588	0.0417626	0.102303
HERVK22-int	1307.04	0.396663	0.194877	2.03546	0.041805	0.102303
LTR38-int	13.0895	-0.784061	0.386275	-2.0298	0.042377	0.103283
LTR10F	182.295	0.270323	0.133356	2.02707	0.042655	0.103542
LTR33	2866.7	-0.125494	0.0620404	-2.02278	0.0430955	0.104191
LTR50	1420.61	0.354612	0.17701	2.00335	0.0451401	0.108264
LTR88b	322.864	0.420029	0.209558	2.00436	0.0450318	0.108264
LTR86C	134.883	0.732255	0.367227	1.99401	0.0461509	0.110249
MLT1H	5036.71	0.262379	0.132723	1.97689	0.0480538	0.113929
MLT1E1-int	0.580028	-2.85263	1.44309	-1.97675	0.0480698	0.113929
LTR45	21.8161	-0.627276	0.320091	-1.95968	0.0500329	0.118117
MER4A	686.283	0.23319	0.119479	1.95173	0.0509706	0.11908
MLT1C-int	222.57	0.382182	0.195658	1.95332	0.0507816	0.11908
LTR43	125.568	-0.382173	0.195866	-1.95119	0.0510342	0.11908
HERVFH19-int	55.5103	-0.702593	0.360701	-1.94785	0.0514326	0.119546
MER65A	544.096	0.223196	0.11555	1.93159	0.0534101	0.123191
MER34C	36.7104	-0.38371	0.198568	-1.93239	0.0533118	0.123191
MER83A-int	50.7613	0.46245	0.240851	1.92007	0.0548494	0.126028
LTR29	272.704	-0.258504	0.136297	-1.89663	0.0578766	0.132478
LTR48	457.073	0.49899	0.264319	1.88784	0.0590479	0.134447
LTR59	36.4933	0.449221	0.238082	1.88683	0.0591834	0.134447
MLT1M	1338.08	0.27899	0.148288	1.88141	0.0599157	0.135599
MER127	79.5292	-0.35527	0.190285	-1.86704	0.0618956	0.139555
HERVI-int	490.863	0.745436	0.400096	1.86314	0.0624419	0.13974
LTR27B	176.065	-0.360111	0.193271	-1.86324	0.0624284	0.13974
MSTC	5619.18	0.333013	0.179807	1.85206	0.0640176	0.142736
LTR58	25.2954	-0.837762	0.453942	-1.84553	0.064961	0.144305
MER4C	671.068	0.366141	0.198975	1.84014	0.0657479	0.144982
LTR22C	358.381	0.237429	0.128973	1.84091	0.0656344	0.144982
MER74B	553.707	0.219129	0.119417	1.83499	0.0665075	0.146122
MLT1E1A-int	47.5136	0.721736	0.395108	1.82668	0.0677479	0.148306
ERVL-E-int	3777.83	0.176146	0.0971109	1.81386	0.0696985	0.151475
LTR9B	487.46	-0.170394	0.0938948	-1.81473	0.0695655	0.151475
MER51D	155.302	0.538086	0.297571	1.80826	0.0705657	0.152808
MER4B-int	1500.43	0.32709	0.181156	1.80557	0.0709858	0.153166
LTR88a	179.74	0.353339	0.196188	1.80102	0.0716991	0.154153
LTR2	646.822	0.262233	0.145939	1.79686	0.0723571	0.154464
LTR32	513.105	-0.243956	0.135689	-1.7979	0.072193	0.154464
LTR40a	757.004	0.205059	0.114666	1.78831	0.0737259	0.15683
MER39B	330.951	-0.228441	0.129915	-1.75839	0.0786804	0.163599
MER89	263.099	-0.221988	0.126316	-1.7574	0.07885	0.163599
MER31A	421.898	-0.229037	0.12978	-1.76481	0.0775957	0.163599
MER45C	352.81	0.422098	0.240002	1.75873	0.0786235	0.163599
MLT1F1	1988.23	0.283972	0.161712	1.75604	0.079082	0.163599
MLT1E	393.232	-0.29116	0.165099	-1.76354	0.0778087	0.163599
LTR12B	67.3091	-0.565276	0.320881	-1.76164	0.0781307	0.163599
MLT1G-int	38.6605	-0.567198	0.322193	-1.76043	0.0783352	0.163599
LTR16E2	1296.24	-0.229195	0.130931	-1.7505	0.0800315	0.164997
LTR16D1	317.138	-0.423488	0.242927	-1.74327	0.0812864	0.167012
MER41-int	1624.12	0.224291	0.129207	1.7359	0.0825815	0.168841
MLT1A	4337.44	0.122122	0.0703868	1.73502	0.0827377	0.168841
MER6A	1035.33	0.197051	0.113786	1.73177	0.083315	0.169445
LTR23	438.081	0.236755	0.137055	1.72745	0.0840867	0.170438
MER101-int	824.044	0.242194	0.140542	1.72329	0.0848361	0.17138
MER5A	14230.6	0.100598	0.058624	1.71599	0.0861637	0.17336
MER101	104.243	0.342092	0.199688	1.71313	0.0866885	0.17336
HERVL40-int	651.674	-0.303208	0.177148	-1.71161	0.0869681	0.17336
HERVK14-int	231.526	-0.31767	0.185282	-1.71452	0.0864336	0.17336
HERVFH21-int	30.908	-0.60374	0.353501	-1.70789	0.0876568	0.174156
MER6	718.049	0.210736	0.123508	1.70626	0.0879594	0.174183
LTR68	130.737	0.580232	0.342014	1.69652	0.089788	0.177221
THE1A-int	1548.36	0.466481	0.275767	1.69158	0.0907265	0.178427
LTR85b	195.595	-0.247509	0.146573	-1.68864	0.0912884	0.178427
LTR25	82.5547	-0.505194	0.298938	-1.68996	0.0910348	0.178427
MER75	256.033	0.312585	0.188326	1.65981	0.096952	0.188884
L1PA10	95706.4	0.640534	0.389098	1.6462	0.0997218	0.191907
MER4E1	851.545	0.364917	0.221918	1.64438	0.100097	0.191907
LTR13	1836.74	0.387868	0.235514	1.6469	0.099578	0.191907
MER104	1337.62	0.211502	0.128347	1.64789	0.0993754	0.191907
LTR86B2	184.895	0.346896	0.210828	1.6454	0.0998877	0.191907
L1PA16	15871.4	0.151421	0.0926944	1.63355	0.102354	0.195609
HERV1_LTRd	13.1025	-0.705082	0.433495	-1.62651	0.103842	0.197825
MLT1G1-int	79.9921	0.459225	0.283465	1.62004	0.105223	0.199825
MER133A	4.30872	0.942055	0.583591	1.61424	0.106476	0.201568
LTR53	279.523	0.215972	0.13472	1.60312	0.108908	0.205525
HERVL-int	1629.85	-0.347933	0.217492	-1.59975	0.109654	0.205643
MER97a	84.7328	0.36336	0.227073	1.60019	0.109557	0.205643
MLT1F2	3602.58	0.178907	0.112156	1.59516	0.110675	0.206915
MER133B	10.538	-0.657626	0.41311	-1.59189	0.111409	0.207642
MER77	1136.92	-0.136388	0.085925	-1.58729	0.112447	0.20893
MamGypLTR2b	139.945	-0.38486	0.244166	-1.57622	0.114975	0.212968
LTR18B	160.463	-0.334274	0.212673	-1.57177	0.116004	0.214215
LTR41	1223.04	-0.119684	0.0769636	-1.55507	0.11993	0.219267
MLT1H1	1395.12	-0.0810667	0.0521681	-1.55395	0.120196	0.219267
MER74A	953.799	-0.253845	0.163141	-1.55599	0.119711	0.219267
MER110	67.2833	-0.360857	0.231847	-1.55645	0.119602	0.219267
MLT1C	11009.1	0.0821684	0.053043	1.54909	0.12136	0.219532
HERVK14C-int	41.8546	-0.806589	0.520698	-1.54905	0.121369	0.219532
HERVK11D-int	7.99528	-0.972612	0.627987	-1.54878	0.121435	0.219532
LTR19B	180.129	0.243506	0.15957	1.52602	0.127005	0.228914
LTR16B	335.072	-0.237943	0.156331	-1.52204	0.127999	0.230016
MER90a	805.16	0.164159	0.108123	1.51827	0.128947	0.23103
LTR42	201.421	-0.228025	0.150757	-1.51253	0.130398	0.232937
MLT1H-int	629.334	0.265822	0.176177	1.50884	0.131339	0.233234
LTR54B	378.478	0.161059	0.106704	1.5094	0.131196	0.233234
MER9a2	356.786	0.266958	0.177286	1.50581	0.132116	0.233924
THE1B-int	5049.12	0.356121	0.236814	1.5038	0.132633	0.23415
MER47C	240.496	0.190309	0.126756	1.50138	0.133257	0.234564
MER65B	44.779	-0.319964	0.215356	-1.48575	0.137346	0.241057
MER4A1	870.063	-0.110919	0.0752935	-1.47316	0.140708	0.24624
MLT2B4	1575.48	0.203496	0.138878	1.46529	0.142843	0.249148
SVA_A	2149.44	0.492832	0.336637	1.46399	0.143198	0.249148
MLT1G	1213.45	-0.113281	0.0774982	-1.46172	0.143818	0.249506
MER75A	7.3281	-0.434737	0.298581	-1.45601	0.14539	0.251508
MER45R	83.3608	-0.29384	0.20334	-1.44507	0.148438	0.256046
LTR85c	238.948	0.29132	0.202725	1.43702	0.150712	0.256953
LTR16A2	382.3	0.193078	0.134487	1.43566	0.151098	0.256953
LTR16D2	54.2034	-0.411844	0.286572	-1.43714	0.150678	0.256953
MER57A-int	930.014	0.216258	0.150194	1.43986	0.149908	0.256953
LTR72	128.766	0.378594	0.263601	1.43624	0.150935	0.256953
MER66A	201.804	0.394728	0.275807	1.43118	0.15238	0.258402
LTR61	303.184	-0.328805	0.230078	-1.4291	0.152975	0.258683
MER81	710.826	-0.121119	0.0851145	-1.42302	0.154731	0.260919
MER4D1	1180.47	0.307467	0.217294	1.41498	0.157074	0.26413
MER131	272.688	0.186347	0.133222	1.39877	0.161883	0.271458
LTR3B_	181.171	0.374899	0.270896	1.38393	0.166381	0.278029
PRIMA4_LTR	264.928	0.31931	0.230915	1.3828	0.166725	0.278029
LTR75	260.476	-0.307617	0.223326	-1.37743	0.168379	0.280011
MSTB-int	384.417	-0.198027	0.145159	-1.36421	0.172502	0.286078
MER47B	750.673	-0.157827	0.11645	-1.35532	0.175316	0.289946
HERV-Fc1-int	7.15955	-1.04547	0.775337	-1.34841	0.177527	0.292798
MER61B	334.597	0.220294	0.163568	1.3468	0.178043	0.292847
L1PA14	4105.19	0.139273	0.103737	1.34257	0.179412	0.294295
HERV1_LTRe	14.4225	0.595173	0.446078	1.33424	0.182127	0.297935
MamGypLTR1c	159.019	-0.245545	0.184994	-1.32731	0.184405	0.300844
LTR80A	85.1832	-0.205259	0.155086	-1.32352	0.185662	0.302078
LTR3B	30.2441	-0.433803	0.328318	-1.32129	0.186405	0.302469
MER54B	214.298	-0.35472	0.26955	-1.31597	0.188183	0.304532
LTR11	29.9298	-0.496074	0.37845	-1.3108	0.189924	0.306526
MER63A	1384.61	0.128983	0.099773	1.29276	0.196094	0.315638
MLT1G1	1489.77	0.147885	0.117477	1.25884	0.208087	0.333238
MER5C1	518.21	0.245548	0.195079	1.25871	0.208135	0.333238
LTR75B	59.6178	-0.344495	0.274247	-1.25615	0.209062	0.333834
THE1D-int	1170.02	0.269522	0.215385	1.25135	0.210808	0.335623
MER68-int	232.325	-0.230975	0.184779	-1.25001	0.211298	0.335623
LTR1	827.051	-0.125847	0.100823	-1.2482	0.211959	0.335787
MER130	36.3907	0.596716	0.478857	1.24613	0.212719	0.335789
HERVP71A-int	187.999	0.544953	0.437659	1.24515	0.213075	0.335789
MER61-int	1079.33	0.263854	0.213409	1.23638	0.216317	0.338242
HERVKC4-int	32.8157	-0.505136	0.408541	-1.23644	0.216296	0.338242
LTR22	21.7699	-0.474082	0.382804	-1.23845	0.215551	0.338242
HERVL32-int	59.1458	-0.347154	0.281808	-1.23188	0.217994	0.339103
LTR33C	380.389	-0.224183	0.181893	-1.2325	0.217762	0.339103
MER52D	674.432	-0.458617	0.373972	-1.22634	0.220071	0.34145
MER41G	45.7803	-0.340845	0.279951	-1.21751	0.223409	0.345738
LTR22A	123.276	-0.22572	0.188842	-1.19529	0.231975	0.358074
MER52A	1942.12	-0.254353	0.214381	-1.18645	0.235443	0.362498
MER91C	498.144	-0.151986	0.128266	-1.18493	0.236047	0.3625
MER52-int	216.362	-0.212746	0.181379	-1.17294	0.24082	0.367021
LTR10A	345.782	0.236469	0.201278	1.17484	0.240059	0.367021
LTR80B	47.8964	-0.380512	0.324298	-1.17334	0.24066	0.367021
LTR12C	5563.71	0.383637	0.328271	1.16866	0.242541	0.368267
HERVH48-int	200.966	0.332253	0.284652	1.16723	0.243119	0.368267
HERV1_I-int	276.731	0.744389	0.638219	1.16635	0.243472	0.368267
LTR25-int	465.209	-0.221394	0.192512	-1.15003	0.250133	0.377394
HERV3-int	760.732	0.155727	0.135934	1.1456	0.251959	0.379199
MamGypLTR1b	615.42	0.331484	0.290082	1.14273	0.253152	0.380044
MLT1K-int	26.7546	-0.37027	0.326448	-1.13424	0.256695	0.384403
LTR19C	76.3083	-0.249262	0.220627	-1.12979	0.258565	0.386244
MER67B	358.916	0.237196	0.212151	1.11805	0.263545	0.392708
MER41C	451.486	0.186671	0.167333	1.11557	0.264606	0.393316
LTR22B	138.915	0.188323	0.17053	1.10434	0.269445	0.39854
LTR14C	28.3164	-0.507268	0.45913	-1.10484	0.269227	0.39854
MLT2D	1222.76	-0.0815466	0.0754335	-1.08104	0.27968	0.412665
LTR28	297.86	-0.212173	0.197958	-1.07181	0.283806	0.417728
LTR46-int	275.504	-0.39405	0.370029	-1.06492	0.286913	0.421272
LTR7A	0.910351	0.783014	0.736433	1.06325	0.287668	0.421353
HERVIP10F-int	498.144	-0.208846	0.197827	-1.0557	0.291106	0.425355
MER6B	521.509	0.112911	0.107393	1.05138	0.293086	0.427209
LTR47B	182.189	-0.214559	0.205348	-1.04485	0.296091	0.428602
MLT2C1	980.581	-0.0910903	0.087074	-1.04612	0.295504	0.428602
MER61D	110.06	-0.243187	0.232789	-1.04467	0.296177	0.428602
MER101B	32.6858	-0.279967	0.269206	-1.03997	0.298352	0.430714
LTR18A	73.653	-0.36417	0.351295	-1.03665	0.2999	0.431913
L1PA15-16	764.75	-0.166463	0.16086	-1.03483	0.300748	0.432102
MER65C	484.135	-0.137366	0.135307	-1.01521	0.310004	0.444339
MER76-int	94.0409	-0.331121	0.327571	-1.01084	0.312095	0.446273
MLT1-int	25.0693	-0.300395	0.299573	-1.00274	0.315984	0.450764
MER39	1670.6	-0.10811	0.108436	-0.996997	0.318766	0.453657
LTR82A	606.971	0.11336	0.114235	0.99234	0.321032	0.455804
L1HS	4633.72	0.325968	0.329566	0.989085	0.322622	0.455911
MLT1N2-int	22.1247	-0.437376	0.441658	-0.990303	0.322026	0.455911
HERV4_I-int	437.81	0.134956	0.139417	0.967998	0.333045	0.468442
MER110-int	126.751	0.219681	0.226616	0.969398	0.332347	0.468442
MER51E	125.289	0.144011	0.149165	0.965448	0.334321	0.46914
MER129	27.174	0.259703	0.273722	0.948783	0.342731	0.479823
MLT1A1	3317.06	0.0996981	0.105315	0.946663	0.343811	0.480218
MER51A	1016.44	0.131608	0.139344	0.944485	0.344922	0.480655
MER50C	24.4649	0.478132	0.509987	0.937538	0.348482	0.484494
MSTB2	637.123	0.0971002	0.105901	0.9169	0.359195	0.496899
HERV-Fc1_LTR3	0.667396	1.11397	1.21666	0.915593	0.359881	0.496899
HERV-Fc1_LTR1	2.2216	0.640298	0.697477	0.91802	0.358608	0.496899
MER54A	255.484	-0.115712	0.12689	-0.91191	0.361816	0.497637
LTR45C	278.527	0.116402	0.127713	0.911432	0.362068	0.497637
MER31-int	1632.51	-0.151905	0.170487	-0.891008	0.372925	0.510229
LTR33A_	595.951	0.192267	0.215581	0.891856	0.37247	0.510229
MLT1J1-int	158.158	0.212762	0.241132	0.882348	0.377588	0.513111
LTR8A	979.364	-0.0645102	0.0730054	-0.883637	0.376892	0.513111
MLT1H1-int	82.5989	0.196402	0.222143	0.884125	0.376628	0.513111
LTR78	1680.29	0.0878893	0.0998006	0.880649	0.378508	0.513202
HERVK9-int	891.922	0.167889	0.192349	0.872838	0.382751	0.517789
HERVH-int	1659.69	0.15897	0.184339	0.862375	0.388481	0.524362
MER125	6.35238	0.508111	0.595265	0.853588	0.393333	0.529724
MER135	129.215	0.134168	0.15785	0.849975	0.395339	0.530053
HERVL18-int	173.429	-0.340336	0.399797	-0.851271	0.394619	0.530053
MER91B	489.609	-0.110827	0.131313	-0.843987	0.398677	0.533341
MER63C	498.9	0.124913	0.151788	0.822943	0.41054	0.547994
MST-int	5561.15	-0.187488	0.228309	-0.821199	0.411533	0.548103
MER94B	185.068	0.0958376	0.117271	0.817229	0.413797	0.549903
MER106A	467.708	-0.116596	0.143792	-0.810869	0.417441	0.552306
MER9B	6.50339	-0.484597	0.597316	-0.81129	0.417199	0.552306
LTR5A	293.926	-0.238824	0.299802	-0.796607	0.42568	0.561972
MER49	2838.35	0.261834	0.332399	0.78771	0.430867	0.567575
LTR81	32.5245	-0.193451	0.246792	-0.783862	0.433121	0.569299
ERV3-16A3_LTR	318.085	0.0903399	0.116349	0.776453	0.437482	0.572646
LTR81AB	15.0964	0.322361	0.415252	0.776303	0.43757	0.572646
MERX	290.105	0.147071	0.190553	0.771813	0.440225	0.573807
HERV30-int	110.204	-0.342391	0.443753	-0.771579	0.440364	0.573807
MER66C	155.449	-0.136875	0.178179	-0.768185	0.442377	0.575186
ERVL-int	333.638	-0.122916	0.161189	-0.762562	0.445725	0.578289
LTR62	494.055	0.21732	0.290505	0.748075	0.454415	0.588296
LTR41B	639.095	0.0931016	0.126564	0.735608	0.461969	0.596793
LTR34	207.175	0.137941	0.190963	0.722345	0.470083	0.604679
LTR73	122.807	-0.167263	0.231194	-0.723472	0.46939	0.604679
MER87	57.5387	0.184581	0.257933	0.715615	0.474229	0.608316
HERV-Fc2_LTR	3.72775	0.579626	0.811256	0.714479	0.474931	0.608316
MER97c	82.4897	0.134147	0.191915	0.698989	0.484559	0.61933
MLT2B5	34.4916	-0.220091	0.319581	-0.688686	0.491021	0.623351
LTR65	236.688	-0.0694725	0.101069	-0.687375	0.491847	0.623351
HERVE-int	394.906	-0.240793	0.348595	-0.690752	0.489721	0.623351
MER132	4.77302	0.369394	0.53694	0.687962	0.491477	0.623351
LTR79	1429.74	0.0685005	0.0999872	0.685093	0.493285	0.623861
LTR24C	181.243	0.0955896	0.140505	0.680331	0.496295	0.626104
LTR40c	317.477	-0.112038	0.165005	-0.678998	0.497139	0.626104
MER75B	84.6747	-0.212884	0.315004	-0.675814	0.499159	0.627335
HERV9-int	993.095	0.239969	0.37025	0.648127	0.516903	0.648282
MER107	291.643	-0.0705865	0.109225	-0.64625	0.518118	0.648455
LTR12_	385.337	-0.0885007	0.137439	-0.643928	0.519622	0.648989
LTR15	131.925	0.11947	0.18609	0.642	0.520873	0.649204
LTR39	504.08	-0.0893336	0.139786	-0.639074	0.522775	0.650228
MER9a1	134.996	0.157766	0.256207	0.615777	0.538042	0.667837
MLT1A0-int	292.375	-0.107041	0.174729	-0.612612	0.540133	0.669054
LTR5B	678.201	-0.142162	0.233271	-0.609429	0.54224	0.669935
LTR12D	330.243	-0.201689	0.331628	-0.608177	0.54307	0.669935
MER121	360.205	0.128091	0.212924	0.601579	0.547455	0.673262
MLT1A-int	181.045	-0.109432	0.182158	-0.600754	0.548004	0.673262
MSTD	3863.24	-0.0450726	0.0755437	-0.596643	0.550746	0.67403
LTR90A	155.815	0.147203	0.246795	0.596459	0.550868	0.67403
LTR40b	687.35	0.0549513	0.0927759	0.592301	0.553649	0.676058
MER66-int	410.815	0.084312	0.14392	0.585827	0.557992	0.679982
LTR37A	478.703	-0.0606593	0.104311	-0.581525	0.560887	0.682129
MER126	79.3298	0.137016	0.237695	0.576434	0.564322	0.684923
MSTD-int	452.033	-0.0955894	0.167466	-0.570801	0.568135	0.688163
LTR1C	137.388	-0.109751	0.19862	-0.55257	0.580558	0.701799
MER84	206.618	-0.13947	0.254524	-0.547966	0.583715	0.704202
MER50	1212.5	-0.0664001	0.12314	-0.539226	0.589731	0.70536
LTR2C	171.332	0.139271	0.2575	0.540856	0.588607	0.70536
LTR24B	248.892	-0.0622269	0.115701	-0.537826	0.590697	0.70536
MER70C	136.079	0.144174	0.268798	0.536366	0.591706	0.70536
MER50-int	469.977	0.109818	0.202708	0.541754	0.587988	0.70536
HERV1_LTRc	11.4761	-0.332809	0.613698	-0.542302	0.587611	0.70536
MLT1J-int	386.855	-0.099101	0.186291	-0.531968	0.594748	0.707586
LTR85a	320.886	-0.0715518	0.13826	-0.517517	0.604795	0.71812
MER34-int	183.176	0.0860743	0.168274	0.511511	0.608993	0.720669
LTR47A	305.676	-0.0699973	0.136975	-0.511021	0.609336	0.720669
LTR43-int	54.5656	-0.15587	0.316568	-0.492374	0.622455	0.734741
LTR14A	92.4333	-0.0915668	0.187221	-0.489084	0.624782	0.735749
MER89-int	207.626	-0.125113	0.256531	-0.487713	0.625753	0.735749
LTR19-int	306.864	-0.192771	0.401141	-0.480558	0.630831	0.740273
LTR66	74.4054	-0.0965012	0.204851	-0.47108	0.637583	0.746742
LTR10B	19.5579	-0.1689	0.368651	-0.458158	0.646839	0.756111
MER76	314.04	-0.0544957	0.121173	-0.449734	0.652903	0.76172
MER110A	260.59	-0.101231	0.227632	-0.444715	0.656526	0.764465
LTR71B	52.0948	-0.116107	0.26382	-0.440099	0.659866	0.766871
MER21C	25209.8	0.144317	0.330702	0.436397	0.662549	0.768505
MLT1G3-int	191.199	0.0818847	0.189755	0.431529	0.666083	0.77112
LTR57-int	66.8028	-0.137309	0.320072	-0.428995	0.667927	0.77177
LTR81C	116.264	-0.0995117	0.237489	-0.419016	0.675205	0.778684
MER73	57.0173	-0.137686	0.330169	-0.417016	0.676667	0.778878
LTR27	334.544	-0.0661842	0.16885	-0.391969	0.695081	0.798547
LTR16B1	269.005	-0.0522185	0.134811	-0.387347	0.698499	0.800946
MSTA-int	1628.75	0.087592	0.231081	0.379052	0.704649	0.803407
LTR49	504.768	0.0442667	0.116635	0.379532	0.704293	0.803407
MER61F	84.718	-0.111189	0.292474	-0.380166	0.703822	0.803407
LTR39-int	46.7437	0.0805156	0.215312	0.373949	0.708442	0.806205
LTR16C	1572.19	0.0328467	0.0905212	0.362862	0.716708	0.813045
MER96	376.494	0.0410814	0.113401	0.362265	0.717154	0.813045
HERVK13-int	181.527	0.198384	0.559595	0.354513	0.722955	0.816545
MER11D	128.308	-0.0756678	0.212936	-0.355355	0.722323	0.816545
LTR72B	30.3781	0.0798577	0.228058	0.350164	0.726215	0.818692
LTR10B1	95.8192	0.0824595	0.239584	0.344178	0.730712	0.82115
HERVK3-int	941.494	-0.113892	0.331437	-0.343631	0.731124	0.82115
L1PA15	12532.8	0.0328946	0.0998074	0.329581	0.741717	0.831496
MER34C_	139.918	0.0652029	0.200211	0.325671	0.744673	0.831713
MLT1A1-int	238.522	0.064316	0.196535	0.327249	0.74348	0.831713
LTR83	186.253	0.0606181	0.188402	0.321748	0.747644	0.833484
Merlin1_HS	48.2871	0.101785	0.32038	0.3177	0.750712	0.835358
MLT2A1	1191.77	0.0527972	0.177309	0.297769	0.765879	0.850663
MER34B	342.363	0.0365109	0.131361	0.277942	0.781057	0.86267
MER9a3	312.544	-0.0345431	0.12666	-0.272723	0.785067	0.86267
LTR35A	56.0539	-0.0924441	0.339326	-0.272434	0.785288	0.86267
MER83B	48.3068	0.0687761	0.245672	0.279951	0.779515	0.86267
LTR69	68.2657	-0.0834202	0.299019	-0.27898	0.78026	0.86267
MLT1E-int	0.12229	-0.645818	2.36655	-0.272895	0.784934	0.86267
LTR6B	122.27	0.0616481	0.228309	0.270021	0.787144	0.863135
HERV-Fc1_LTR2	0.038318	-0.926465	3.45496	-0.268155	0.78858	0.863137
LTR60	34.063	-0.0732146	0.285537	-0.256411	0.797634	0.871462
LTR7	428.463	0.0397397	0.157675	0.252036	0.801014	0.872528
MER45B	465.183	-0.0339766	0.135152	-0.251396	0.801508	0.872528
LTR3A	187.262	-0.0340298	0.14128	-0.240868	0.809657	0.878223
LTR14B	336.473	0.0403053	0.16693	0.24145	0.809206	0.878223
LTR64	128.159	-0.0434257	0.181743	-0.23894	0.811152	0.878262
LTR86A2	90.3134	-0.0501982	0.222453	-0.225657	0.821468	0.887834
MER21-int	935.338	0.0394358	0.177723	0.221895	0.824396	0.889402
HERVK11-int	149.293	-0.0721697	0.335344	-0.215211	0.829603	0.893419
MLT1E1A	1490.8	0.0114033	0.053866	0.211698	0.832343	0.894768
HERV1_LTRb	18.1077	0.116533	0.581916	0.200257	0.841279	0.902763
LTR12E	54.1016	-0.0538296	0.279645	-0.192492	0.847357	0.907667
L1PA11	8350.04	-0.0201593	0.112452	-0.17927	0.857726	0.916271
MER34A	628.924	-0.0147438	0.0832982	-0.177	0.859508	0.916271
MER4A1_	257.614	0.0301913	0.171123	0.17643	0.859956	0.916271
MER115	948.614	0.0189396	0.113252	0.167235	0.867186	0.922342
MLT1L-int	16.5392	0.0722461	0.439709	0.164304	0.869492	0.923164
LTR87	863.257	0.0252234	0.15797	0.159672	0.87314	0.923779
THE1-int	137.949	-0.0309212	0.192245	-0.160843	0.872217	0.923779
MER113B	294.255	0.0219752	0.14587	0.150649	0.880252	0.92967
MER72B	53.7384	0.027753	0.196106	0.14152	0.887459	0.93564
LTR13_	90.8182	0.0402352	0.293245	0.137206	0.890868	0.937591
MSTB1-int	125.415	-0.0336249	0.270124	-0.124479	0.900936	0.943568
HERV17-int	954.167	-0.0268495	0.213564	-0.125721	0.899953	0.943568
MER95	63.6126	0.0252254	0.203292	0.124084	0.901248	0.943568
LTR38B	95.4472	-0.0354129	0.297297	-0.119116	0.905183	0.944403
LTR16D	395.05	0.0295415	0.245521	0.120322	0.904228	0.944403
MER57B2	472.011	-0.0139814	0.120818	-0.115723	0.907872	0.945569
MLT1F1-int	94.7965	-0.0223397	0.213311	-0.104728	0.916591	0.953002
MER57B1	283.664	-0.00933707	0.113107	-0.0825509	0.934209	0.966458
HERVE_a-int	154.6	0.0178116	0.216229	0.0823738	0.934349	0.966458
LTR10G	42.8497	0.0303469	0.35347	0.0858542	0.931582	0.966458
MER48	136.01	0.0212002	0.273376	0.0775495	0.938186	0.968762
MER87B	201.064	0.014747	0.199132	0.0740566	0.940965	0.969968
MER134	6.89207	-0.0316309	0.450847	-0.0701587	0.944067	0.971502
MER65D	193.062	-0.0108453	0.178407	-0.0607895	0.951527	0.974182
HERVL66-int	26.6919	-0.0300874	0.466851	-0.0644476	0.948614	0.974182
MER57-int	783.076	0.0124583	0.204386	0.0609549	0.951395	0.974182
MLT2A2	1442.89	-0.00414393	0.0707694	-0.0585553	0.953306	0.974347
MER4B	813.105	0.00533937	0.102636	0.0520223	0.958511	0.976351
LTR10D	322.033	-0.00964959	0.181033	-0.053303	0.95749	0.976351
MER51-int	380.103	-0.00859767	0.180082	-0.047743	0.961921	0.97817
MLT1E3	1020.55	0.00582906	0.148968	0.0391298	0.968787	0.98349
MLT1I	3141.66	-0.00134964	0.0418785	-0.0322276	0.974291	0.984099
MER66D	221.142	0.00458384	0.129881	0.0352926	0.971846	0.984099
HERV-Fc2-int	0.39572	0.059252	1.7621	0.0336258	0.973176	0.984099
MLT2B3	1458.17	0.00419732	0.141835	0.029593	0.976392	0.984569
MSTC-int	108.774	-0.00547912	0.264749	-0.0206955	0.983489	0.990067
MLT1L	5109.51	-0.000121229	0.116773	-0.00103815	0.999172	0.999372
MLT1J2-int	118.758	0.00128125	0.206787	0.00619597	0.995056	0.999372
MER57D	126.72	-0.000577186	0.200464	-0.00287925	0.997703	0.999372
MLT1H2-int	114.48	0.000203244	0.258395	0.000786561	0.999372	0.999372
MLT1M-int	0	0	0	0	1	1
