## Supplemental Table 4 for "Transposable elements may enhance antiviral resistance in HIV-1 elite controllers"

### Sheet: Sheet1
SampleID	Cluster	Study	CD4_Subtype	Cohort
lir_LIR_01.PBMC_CM	1	Boritz_2016	CM	LIR_PBMC
lir_LIR_02.PBMC_CM	1	Boritz_2016	CM	LIR_PBMC
lir_LIR_03.PBMC_CM	1	Boritz_2016	CM	LIR_PBMC
lir_SCOPE_1788.PBMC_CM	1	Boritz_2016	CM	SCOPE
lir_LIR_03.LN_EM	1	Boritz_2016	EM	LIR_LN
lir_LIR_04.LN_EM	1	Boritz_2016	EM	LIR_LN
lir_SCOPE_1270.PBMC_N	1	Boritz_2016	Naive	SCOPE
lir_SCOPE_1475.PBMC_N	1	Boritz_2016	Naive	SCOPE
lir_SCOPE_14952010.PBMC_N	1	Boritz_2016	Naive	SCOPE
lir_SCOPE_14952014.PBMC_N	1	Boritz_2016	Naive	SCOPE
lir_VRC200_912.PBMC_N	1	Boritz_2016	Naive	VRC
lir_LIR_01.PBMC_TM	1	Boritz_2016	TM	LIR_PBMC
lir_LIR_02.PBMC_TM	1	Boritz_2016	TM	LIR_PBMC
lir_SCOPE_1270.PBMC_TM	1	Boritz_2016	TM	SCOPE
lir_SCOPE_14952014.PBMC_TM	1	Boritz_2016	TM	SCOPE
lir_SCOPE_1541.PBMC_TM	1	Boritz_2016	TM	SCOPE
lir_SCOPE_1548.PBMC_TM	1	Boritz_2016	TM	SCOPE
lir_SCOPE_1788.PBMC_TM	1	Boritz_2016	TM	SCOPE
nat_EC_Central_memory.1	1	Jiang_2020	CM	Jiang
nat_EC_Central_memory.10	1	Jiang_2020	CM	Jiang
nat_EC_Central_memory.11	1	Jiang_2020	CM	Jiang
nat_EC_Central_memory.4	1	Jiang_2020	CM	Jiang
nat_EC_Central_memory.5	1	Jiang_2020	CM	Jiang
nat_EC_Central_memory.6	1	Jiang_2020	CM	Jiang
nat_EC_Central_memory.7	1	Jiang_2020	CM	Jiang
nat_EC_Central_memory.9	1	Jiang_2020	CM	Jiang
nat_EC_Effector_memory.1	1	Jiang_2020	EM	Jiang
nat_EC_Effector_memory.10	1	Jiang_2020	EM	Jiang
nat_EC_Effector_memory.11	1	Jiang_2020	EM	Jiang
nat_EC_Effector_memory.5	1	Jiang_2020	EM	Jiang
nat_EC_Naive_CD4.1	1	Jiang_2020	Naive	Jiang
nat_EC_Naive_CD4.10	1	Jiang_2020	Naive	Jiang
nat_EC_Naive_CD4.11	1	Jiang_2020	Naive	Jiang
nat_EC_Naive_CD4.4	1	Jiang_2020	Naive	Jiang
nat_EC_Naive_CD4.5	1	Jiang_2020	Naive	Jiang
nat_EC_Naive_CD4.6	1	Jiang_2020	Naive	Jiang
nat_EC_Naive_CD4.7	1	Jiang_2020	Naive	Jiang
nat_EC_Naive_CD4.9	1	Jiang_2020	Naive	Jiang
nat_EC_TM_CD4.10	1	Jiang_2020	TM	Jiang
nat_EC_TM_CD4.9	1	Jiang_2020	TM	Jiang
nat_EC_Total_CD4.1	1	Jiang_2020	Total	Jiang
nat_EC_Total_CD4.10	1	Jiang_2020	Total	Jiang
nat_EC_Total_CD4.11	1	Jiang_2020	Total	Jiang
nat_EC_Total_CD4.5	1	Jiang_2020	Total	Jiang
nat_EC_Total_CD4.9	1	Jiang_2020	Total	Jiang
lir_LIR_04.PBMC_CM	2	Boritz_2016	CM	LIR_PBMC
lir_SCOPE_1270.PBMC_CM	2	Boritz_2016	CM	SCOPE
lir_SCOPE_1475.PBMC_CM	2	Boritz_2016	CM	SCOPE
lir_SCOPE_14952014.PBMC_CM	2	Boritz_2016	CM	SCOPE
lir_VRC200_907.PBMC_CM	2	Boritz_2016	CM	VRC
lir_LIR_01.LN_EM	2	Boritz_2016	EM	LIR_LN
lir_LIR_02.LN_EM	2	Boritz_2016	EM	LIR_LN
lir_LIR_01.LN_N	2	Boritz_2016	Naive	LIR_LN
lir_LIR_01.PBMC_N	2	Boritz_2016	Naive	LIR_PBMC
lir_LIR_02.LN_N	2	Boritz_2016	Naive	LIR_LN
lir_LIR_02.PBMC_N	2	Boritz_2016	Naive	LIR_PBMC
lir_LIR_03.LN_N	2	Boritz_2016	Naive	LIR_LN
lir_LIR_03.PBMC_N	2	Boritz_2016	Naive	LIR_PBMC
lir_LIR_04.LN_N	2	Boritz_2016	Naive	LIR_LN
lir_LIR_04.PBMC_N	2	Boritz_2016	Naive	LIR_PBMC
lir_SCOPE_1349.PBMC_N	2	Boritz_2016	Naive	SCOPE
lir_SCOPE_1492.PBMC_N	2	Boritz_2016	Naive	SCOPE
lir_SCOPE_1541.PBMC_N	2	Boritz_2016	Naive	SCOPE
lir_SCOPE_1548.PBMC_N	2	Boritz_2016	Naive	SCOPE
lir_SCOPE_1788.PBMC_N	2	Boritz_2016	Naive	SCOPE
lir_VRC200_907.PBMC_N	2	Boritz_2016	Naive	VRC
lir_LIR_03.PBMC_TM	2	Boritz_2016	TM	LIR_PBMC
lir_LIR_04.PBMC_TM	2	Boritz_2016	TM	LIR_PBMC
lir_SCOPE_1475.PBMC_TM	2	Boritz_2016	TM	SCOPE
lir_SCOPE_14952010.PBMC_TM	2	Boritz_2016	TM	SCOPE
nat_EC_Central_memory	2	Jiang_2020	CM	Jiang
nat_EC_Central_memory.2	2	Jiang_2020	CM	Jiang
nat_EC_Central_memory.3	2	Jiang_2020	CM	Jiang
nat_EC_Effector_memory	2	Jiang_2020	EM	Jiang
nat_EC_Effector_memory.2	2	Jiang_2020	EM	Jiang
nat_EC_Effector_memory.3	2	Jiang_2020	EM	Jiang
nat_EC_Naive_CD4	2	Jiang_2020	Naive	Jiang
nat_EC_Naive_CD4.2	2	Jiang_2020	Naive	Jiang
nat_EC_Naive_CD4.3	2	Jiang_2020	Naive	Jiang
nat_EC_TM_CD4	2	Jiang_2020	TM	Jiang
nat_EC_TM_CD4.2	2	Jiang_2020	TM	Jiang
nat_EC_TM_CD4.3	2	Jiang_2020	TM	Jiang
nat_EC_Total_CD4	2	Jiang_2020	Total	Jiang
nat_EC_Total_CD4.2	2	Jiang_2020	Total	Jiang
nat_EC_Total_CD4.3	2	Jiang_2020	Total	Jiang
lir_LIR_01.PBMC_EM	3	Boritz_2016	EM	LIR_PBMC
lir_LIR_02.PBMC_EM	3	Boritz_2016	EM	LIR_PBMC
lir_LIR_03.PBMC_EM	3	Boritz_2016	EM	LIR_PBMC
lir_LIR_04.PBMC_EM	3	Boritz_2016	EM	LIR_PBMC
lir_SCOPE_1270.PBMC_EM	3	Boritz_2016	EM	SCOPE
lir_SCOPE_1349.PBMC_EM	3	Boritz_2016	EM	SCOPE
lir_SCOPE_1475.PBMC_EM	3	Boritz_2016	EM	SCOPE
lir_SCOPE_1492.PBMC_EM	3	Boritz_2016	EM	SCOPE
lir_SCOPE_14952010.PBMC_EM	3	Boritz_2016	EM	SCOPE
lir_SCOPE_14952014.PBMC_EM	3	Boritz_2016	EM	SCOPE
lir_SCOPE_1541.PBMC_EM	3	Boritz_2016	EM	SCOPE
lir_SCOPE_1548.PBMC_EM	3	Boritz_2016	EM	SCOPE
lir_SCOPE_1788.PBMC_EM	3	Boritz_2016	EM	SCOPE
lir_VRC200_907.PBMC_EM	3	Boritz_2016	EM	VRC
lir_VRC200_912.PBMC_EM	3	Boritz_2016	EM	VRC
lir_SCOPE_1349.PBMC_TM	3	Boritz_2016	TM	SCOPE
nat_EC_Effector_memory.4	3	Jiang_2020	EM	Jiang
nat_EC_Effector_memory.6	3	Jiang_2020	EM	Jiang
nat_EC_Effector_memory.7	3	Jiang_2020	EM	Jiang
nat_EC_Effector_memory.8	3	Jiang_2020	EM	Jiang
nat_EC_TM_CD4.1	3	Jiang_2020	TM	Jiang
nat_EC_TM_CD4.11	3	Jiang_2020	TM	Jiang
nat_EC_TM_CD4.4	3	Jiang_2020	TM	Jiang
nat_EC_TM_CD4.5	3	Jiang_2020	TM	Jiang
nat_EC_TM_CD4.6	3	Jiang_2020	TM	Jiang
nat_EC_TM_CD4.7	3	Jiang_2020	TM	Jiang
nat_EC_TM_CD4.8	3	Jiang_2020	TM	Jiang
nat_EC_Total_CD4.4	3	Jiang_2020	Total	Jiang
nat_EC_Total_CD4.6	3	Jiang_2020	Total	Jiang
nat_EC_Total_CD4.7	3	Jiang_2020	Total	Jiang
nat_EC_Total_CD4.8	3	Jiang_2020	Total	Jiang
lir_SCOPE_1349.PBMC_CM	4	Boritz_2016	CM	SCOPE
lir_SCOPE_1492.PBMC_CM	4	Boritz_2016	CM	SCOPE
lir_SCOPE_14952010.PBMC_CM	4	Boritz_2016	CM	SCOPE
lir_SCOPE_1541.PBMC_CM	4	Boritz_2016	CM	SCOPE
lir_SCOPE_1548.PBMC_CM	4	Boritz_2016	CM	SCOPE
lir_VRC200_912.PBMC_CM	4	Boritz_2016	CM	VRC
lir_SCOPE_1492.PBMC_TM	4	Boritz_2016	TM	SCOPE
lir_VRC200_907.PBMC_TM	4	Boritz_2016	TM	VRC
lir_VRC200_912.PBMC_TM	4	Boritz_2016	TM	VRC
nat_EC_Central_memory.8	4	Jiang_2020	CM	Jiang
nat_EC_Effector_memory.9	4	Jiang_2020	EM	Jiang
nat_EC_Naive_CD4.8	4	Jiang_2020	Naive	Jiang
