## Supplemental Table 6 for "Transposable elements may enhance antiviral resistance in HIV-1 elite controllers"

### Sheet: Sheet1
Cluster	Category	Process	Pval	FDR	Gene_Count	GeneSetSize	Gene Ratio	EnrichRatio
1	Bio Process NR	Response to pH	0.00010335	0.056124	5	39	0.128205	10.548
1	Bio Process NR	Positive regulation of cell cycle	0.00019441	0.056124	14	374	0.0374332	3.0797
1	Bio Process NR	Regulation of cell cycle phase transition	0.00026867	0.056124	14	386	0.0362694	2.984
1	KEGG	Spliceosome	5.1369e-05	0.016746	28	134	0.208955	2.1858
1	KEGG	AMPK Signaling Pathway	0.0001348	0.021972	25	120	0.208333	2.1793
1	KEGG	Glycan Degradation	0.00077857	0.060446	7	18	0.388889	4.0681
1	KEGG	Autophagy	0.00082708	0.060446	24	128	0.1875	1.9614
1	KEGG	Endocytosis	0.00085791	0.060446	39	244	0.159836	1.672
2	Bio Process NR	mRNA metabolism	2.6875e-05	0.022844	14	266	0.0526316	3.7115
2	Bio Process NR	Methylation	0.0023485	0.057311	13	346	0.0375723	2.6496
2	GO NR-BP	RNA splicing	1.5165e-07	7.0744e-05	46	417	0.110312	2.2784
2	GO NR-BP	mRNA processing	1.6646e-07	7.0744e-05	51	487	0.104723	2.163
2	GO NR-BP	Protein polyubiquitination	0.00027729	0.033671	26	255	0.101961	2.1059
2	KEGG	Hepatitis B	0.00039534	0.12729	17	144	0.118056	2.5121
2	KEGG	Spliceosome	0.0014872	0.12729	15	134	0.11194	2.382
2	KEGG	Ubiquitin mediated proteolysis	0.0018586	0.12729	15	137	0.109489	2.3298
2	KEGG	Viral carcinogenesis	0.0027875	0.14084	19	201	0.0945274	2.0115
3	Bio Process NR	Granulocyte activation	9.5701e-14	8.1346e-11	106	500	0.212	2.0833
3	Bio Process NR	Neutrophil mediated immunity	8.45754e-13	3.6021e-10	103	496	0.207661	2.0406
3	Bio Process NR	T-cell activation	1.3183e-12	3.7351e-10	96	452	0.212389	2.0871
3	Bio Process NR	Response to Interferon-gamma	2.5727e-10	3.124e-08	50	192	0.260417	2.5591
3	Bio Process NR	Response to Type I Interferon	5.9452e-06	0.00015845	24	89	0.269663	2.6499
3	Bio Process NR	Interleukin 17 production	1.7768e-05	0.00039744	12	30	0.4	3.9307
3	KEGG	Antigen processing and presentation	1e-20	1e-15	38	77	0.493506	4.5227
3	KEGG	Natural killer cell mediated cytotoxicity	1.531e-10	7.1302e-09	41	131	0.312977	2.8683
3	KEGG	Phagosome	5.5024e-10	1.9931e-08	44	152	0.289474	2.6529
3	KEGG	Th1, Th2, Th17 cell differentiation	9.1252e-07	1.7026e-05	27	92	0.293478	2.6896
4	Bio Process NR	Granulocyte activation	1e-20	1e-15	45	500	0.09	8.1767
4	Bio Process NR	Neutrophil mediated immunity	1e-20	1e-15	44	496	0.0887097	8.0595
4	Bio Process NR	Interleukin 8 production	7.8946e-08	9.5e-06	9	71	0.126761	11.517
4	Bio Process NR	Cytokine metabiolic process	2.5439e-07	1.8143e-05	10	106	0.0943396	8.571
4	Bio Process NR	Positive regulation of cytokine production	8.1815e-07	4.6049e-05	18	418	0.0430622	3.9123
4	GO NR-BP	I-kappa-B kinase / NF-kappa-B signaling	2.9753e-05	0.000843	12	259	0.046332	4.2094
4	KEGG	Hematopoeitic cell lineage	5.9452e-09	1.9381e-06	12	97	0.123711	9.0588
4	KEGG	Phagosome	3.8829e-05	0.0013649	10	102	0.0980392	4.8175
4	KEGG	NF-kappa-B signaling pathway	4.1867e-05	0.0013649	8	95	0.0842105	6.1664
4	KEGG	IL-17 signaling pathway	0.00026099	0.0059651	7	93	0.0752688	5.5116
4	KEGG	Cytokine-cytokine receptor interaction	0.0021364	0.031158	11	102	0.107843	2.7397
