## Supplemental Table 7 for "Transposable elements may enhance antiviral resistance in HIV-1 elite controllers"

### Sheet: Sheet1
Chr	Start	End	TE	GeneID
chr1	20300193	20321509	LTR12C	PLA2G2A
chr1	21818529	21840003	SVA_C	ALPL
chr1	46696920	46717392	SVA_F	RAD54L
chr1	46697413	46717629	SVA_F	RAD54L
chr1	46697629	46718623	SVA_F	RAD54L
chr1	48647441	48668274	SVA_F	SKINTL
chr1	89582701	89604292	LTR12C	GBP2
chr1	89728135	89749573	LTR12C	GBP5
chr1	93625650	93646972	LTR12C	CCDC18
chr1	93625650	93646972	LTR12C	TMED5
chr1	101168224	101189023	LTR12	VCAM1
chr1	113386310	113407706	LTR12C	LOC100996702
chr1	147410873	147433219	SVA_D	GPR89C
chr1	159036869	159057308	MER41E	AIM2
chr1	179093839	179115838	SVA_D	ABL2
chr1	212461159	212482566	SVA_E	PPP2R5A
chr1	242008019	242029441	LTR12C	EXO1
chr10	88289	108488	MER41D	TUBB8
chr10	17680153	17700626	LTR12F	STAM
chr10	27535220	27556862	LTR12C	LRRC37A6P
chr10	71987831	72010000	SVA_A	PPA1
chr10	82108508	82129796	LTR12C	DYDC1
chr10	82108508	82129796	LTR12C	DYDC2
chr10	99025644	99045786	SVA_F	ARHGAP19
chr10	102026282	102047584	SVA_D	BLOC1S2
chr10	102026282	102047584	SVA_D	CWF19L1
chr10	102027601	102048579	SVA_D	BLOC1S2
chr10	114119362	114139885	LTR12C	ACSL5
chr11	5304489	5326184	LTR12C	OR51B4
chr11	5693994	5715411	LTR12C	TRIM22
chr11	5693994	5715411	LTR12C	TRIM5
chr11	13498801	13518979	LTR12D	PTH
chr11	17061144	17083074	SVA_F	OR7E14P
chr11	60208196	60229888	SVA_F	MS4A1
chr11	62036814	62057760	SVA_F	SCGB2A2
chr11	63929337	63950955	SVA_F	MACROD1
chr11	66344486	66365535	SVA_F	CCDC87
chr11	66344486	66365535	SVA_F	CCS
chr11	71544207	71565215	LTR12D	DEFB108B
chr11	76798515	76820754	SVA_F	OMP
chr11	118192143	118213440	SVA_D	CD3D
chr11	118851702	118873268	SVA_B	CCDC84
chr11	129673967	129695036	LTR12D	TMEM45B
chr12	6573976	6595346	SVA_C	VAMP1
chr12	6807288	6828649	LTR12C	PIANP
chr12	7341802	7363495	SVA_D	PEX5
chr12	8023693	8045070	LTR12C	SLC2A14
chr12	10094812	10116824	SVA_F	CLEC12A
chr12	11690043	11711326	LTR12C	LOC338817
chr12	48715480	48736473	SVA_F	H1FNT
chr12	48716540	48737022	SVA_F	H1FNT
chr12	48903595	48925195	SVA_C	OR8S1
chr12	49107809	49129365	SVA_D	CCNT1
chr12	49107809	49129365	SVA_D	LINC00935
chr12	49225221	49247100	SVA_D	DDX23
chr12	52792821	52814486	SVA_D	KRT82
chr12	55862247	55883908	SVA_D	OR6C70
chr12	56877929	56898928	SVA_A	GLS2
chr12	62844177	62865578	LTR12C	MON2
chr13	23463665	23485108	LTR12C	BASP1P1
chr13	50156271	50178379	SVA_F	RCBTB1
chr13	52971339	52992780	LTR12C	THSD1
chr13	53381595	53402987	SVA_B	MIR759
chr13	54881847	54902874	LTR12D	MIR1297
chr13	111831560	111852288	LTR12	ARHGEF7
chr14	20767468	20789452	SVA_D	TTC5
chr14	20964369	20984770	SVA_F	RNASE10
chr14	20964787	20985769	SVA_E	RNASE10
chr14	35498485	35519483	SVA_F	FAM177A1
chr14	70711260	70732899	LTR12C	ADAM21P1
chr14	75450673	75472237	LTR12C	EIF2B2
chr14	77277917	77299084	SVA_D	ANGEL1
chr14	77277917	77299084	SVA_D	C14orf166B
chr15	50454333	50475917	SVA_B	SLC27A2
chr15	68503548	68525479	SVA_A	CLN6
chr15	72678142	72699984	SVA_D	TMEM202
chr15	74202762	74223204	MER41B	LOXL1
chr15	74202762	74223204	MER41B	LOXL1-AS1
chr15	83727819	83748393	LTR12F	BTBD1
chr15	83727819	83748393	LTR12F	MIR4515
chr15	90387764	90408779	SVA_F	MIR5094
chr16	2841337	2862861	SVA_F	PRSS41
chr16	3310800	3331558	SVA_D	LINC00921
chr16	11419279	11440596	SVA_D	RMI2
chr16	28698506	28720833	SVA_F	EIF3C
chr16	31106138	31127030	SVA_E	BCKDK
chr16	31106138	31127030	SVA_E	VKORC1
chr16	53721234	53743318	SVA_D	FTO
chr16	53721234	53743318	SVA_D	RPGRIP1L
chr16	68021935	68043362	LTR12C	DPEP2
chr16	86302141	86322756	HERVH-int	LINC01081
chr16	86302141	86322756	HERVH-int	LOC146513
chr17	3357298	3379090	SVA_D	ASPA
chr17	3357298	3379090	SVA_D	SPATA22
chr17	41270067	41290533	LTR12C	BRCA1
chr17	41270067	41290533	LTR12C	NBR2
chr17	41518855	41540576	SVA_D	MIR2117
chr17	73566905	73587792	LTR12C	MYO15B
chr17	74242721	74264294	LTR12C	UBALD2
chr18	12970098	12991518	SVA_D	CEP192
chr18	19161627	19183550	SVA_D	ESCO1
chr18	21718496	21740078	LTR12C	CABYR
chr18	55289331	55311135	SVA_D	LOC100505549
chr19	16000424	16021430	LTR12C	CYP4F2
chr19	20276140	20297623	SVA_D	ZNF486
chr19	20576217	20596573	SVA_F	MIR1270-1
chr19	20576217	20596573	SVA_F	MIR1270-2
chr19	21947961	21969468	SVA_D	ZNF100
chr19	30429464	30450861	SVA_C	URI1
chr19	35148915	35170136	LTR12C	ZNF302
chr19	46140778	46162484	SVA_D	EML2
chr19	46140778	46162484	SVA_D	LOC100287177
chr19	46140778	46162484	SVA_D	MIR330
chr19	58647884	58669777	SVA_D	ZNF329
chr2	3627709	3648958	SVA_E	COLEC11
chr2	3652745	3674405	SVA_C	COLEC11
chr2	11032072	11054034	SVA_F	KCNF1
chr2	27323552	27344885	LTR12C	CGREF1
chr2	33100748	33122189	LTR12C	LINC00486
chr2	36905221	36926609	LTR12C	VIT
chr2	38149224	38170958	SVA_D	RMDN2
chr2	43894342	43915900	SVA_D	LOC728819
chr2	48831002	48852660	SVA_D	GTF2A1L
chr2	172745714	172767482	SVA_D	SLC25A12
chr2	188413115	188440422	HERVH-int	TFPI
chr2	241551051	241571308	MER41D	GPR35
chr20	2794608	2816404	SVA_E	C20orf141
chr20	2794608	2816404	SVA_E	TMEM239
chr20	3636518	3656684	MER41A	GFRA4
chr20	5422972	5444810	SVA_A	LINC00658
chr20	30047248	30068231	SVA_D	DEFB124
chr20	30047248	30068231	SVA_D	REM1
chr20	33051968	33073510	SVA_D	MIR644A
chr20	33731543	33751857	SVA_F	EDEM2
chr20	33731870	33752858	SVA_F	EDEM2
chr20	43289818	43314515	HERVH-int	LOC79015
chr20	48527952	48549655	SVA_D	SPATA2
chr20	56193675	56215159	LTR12C	ZBP1
chr21	30372963	30395103	SVA_D	RWDD2B
chr21	30438708	30460003	LTR12C	CCT8
chr21	30438708	30460003	LTR12C	MAP3K7CL
chr22	18030308	18051751	SVA_F	SLC25A18
chr22	36644548	36665116	MER41G	APOL1
chr22	37575520	37601507	MER41-int	C1QTNF6
chr3	9591042	9612066	SVA_D	LHFPL4
chr3	17735409	17756838	SVA_F	TBC1D5
chr3	32146126	32166946	LTR12	GPD1L
chr3	33477953	33498518	LTR12C	UBP1
chr3	42801021	42822514	LTR12C	CCDC13
chr3	50111077	50133316	SVA_D	RBM5
chr3	51881965	51903690	SVA_D	IQCF2
chr3	56715724	56737051	LTR12C	FAM208A
chr3	67695621	67716454	LTR12	SUCLG2
chr3	101259748	101281340	SVA_A	TRMT10C
chr3	108832186	108853995	SVA_D	MORC1
chr3	128362069	128383499	LTR12C	RPN1
chr3	131220113	131243006	HERVH-int	MRPL3
chr3	133493783	133513961	SVA_F	SRPRB
chr3	146204911	146226304	LTR12C	PLSCR2
chr3	149087866	149109196	SVA_D	TM4SF1
chr3	155930790	155952278	LTR12C	KCNAB1-AS2
chr3	160281009	160302297	LTR12C	KPNA4
chr3	169735080	169755712	MER41B	GPR160
chr3	186369836	186390495	HERVH-int	HRG
chr3	186518654	186540271	SVA_D	RFC4
chr3	187074691	187095922	LTR12C	RTP4
chr4	757163	778952	LTR12C	LOC100129917
chr4	6968803	6990483	SVA_D	TBC1D14
chr4	38798432	38820315	SVA_D	TLR1
chr4	70779421	70800843	LTR12C	CSN1S1
chr4	76953684	76975003	LTR12C	CXCL11
chr4	100266852	100287774	LTR12	ADH1C
chr4	128874535	128895956	LTR12C	C4orf29
chr4	128874535	128895956	LTR12C	MFSD8
chr4	185652188	185673783	LTR12C	MLF1IP
chr4	188416601	188437930	LTR12C	LOC339975
chr5	43062808	43085366	HERVH48-int	LOC100132356
chr5	43062808	43085366	HERVH48-int	LOC100506639
chr5	68995838	69016965	LTR12E	GUSBP3
chr5	69575570	69596697	LTR12E	SMA4
chr5	69871113	69892233	LTR12E	SMA5
chr5	79595026	79616325	LTR12C	LOC644936
chr5	79595026	79616325	LTR12C	SPZ1
chr5	101816213	101837614	LTR12C	SLCO6A1
chr5	113758196	113779626	LTR12C	KCNN2
chr5	118290089	118311646	SVA_C	MIR1244-1
chr5	118290089	118311646	SVA_C	MIR1244-2
chr5	118290089	118311646	SVA_C	MIR1244-3
chr5	121279771	121300185	LTR12E	SRFBP1
chr5	150214843	150236495	LTR12C	IRGM
chr6	2850194	2871967	LTR12C	MIR4645
chr6	3748224	3769582	LTR12C	PXDC1
chr6	10710651	10732333	LTR12C	TMEM14C
chr6	26913834	26934922	LTR12E	GUSBP2
chr6	26913834	26934922	LTR12E	LINC00240
chr6	28823264	28844781	LTR12C	LOC401242
chr6	31411528	31432553	SVA_D	HCP5
chr6	31412603	31434330	SVA_D	HCP5
chr6	32551970	32572945	SVA_F	HLA-DRB1
chr6	32553114	32574606	SVA_F	HLA-DRB1
chr6	34354800	34375935	SVA_F	NUDT3
chr6	34743552	34765313	SVA_D	UHRF1BP1
chr6	49586127	49607827	LTR12C	RHAG
chr6	50767162	50788528	SVA_C	TFAP2B
chr6	52509789	52531773	SVA_D	LOC730101
chr6	57165038	57186865	SVA_A	PRIM2
chr6	73967770	73989159	LTR12C	KHDC1
chr6	74359587	74381468	SVA_D	SLC17A5
chr6	84736084	84757712	LTR12C	MRAP2
chr6	126081310	126102814	SVA_C	NCOA7
chr6	160524786	160546096	LTR12C	SLC22A1
chr6	160931363	160951854	LTR12E	LPAL2
chr7	21565274	21586716	LTR12C	DNAH11
chr7	37382827	37403504	LTR12_	ELMO1
chr7	50516617	50538763	SVA_D	FIGNL1
chr7	64027207	64048509	SVA_D	LOC100128885
chr7	64027207	64048509	SVA_D	LOC641746
chr7	75571297	75591782	SVA_F	SNORA14A
chr7	79386463	79407843	LTR12C	MIR548M
chr7	93630497	93651734	LTR12C	BET1
chr7	96653470	96675221	LTR12C	DLX5
chr7	97874426	97894962	MER41B	TECPR1
chr7	102904526	102925934	LTR12C	DPY19L2P2
chr7	120945873	120969024	HERVH-int	WNT16
chr7	134223803	134244224	HERVS71-int	AKR1B15
chr7	138899642	138921725	SVA_A	UBN2
chr7	143892358	143912962	MER41B	ARHGEF35
chr7	143892358	143912962	MER41B	RNU6-57P
chr7	144104151	144125554	LTR12C	NOBOX
chr7	155148775	155170201	SVA_E	BLACE
chr7	158645369	158666115	LTR12	WDR60
chr8	1444501	1465832	LTR12C	DLGAP2
chr8	12292339	12313703	LTR12C	FAM86B2
chr8	12292339	12313703	LTR12C	LOC100506990
chr8	16883501	16904891	LTR12C	MICU3
chr8	20124452	20145070	MER41B	LZTS1-AS1
chr8	28727803	28748636	SVA_E	HMBOX1
chr8	28727803	28748636	SVA_E	INTS9
chr8	28729006	28749995	SVA_E	HMBOX1
chr8	28729006	28749995	SVA_E	INTS9
chr8	53474696	53496307	SVA_A	FAM150A
chr8	125452262	125472815	MER41A	TRMT12
chr8	144619438	144639744	MER41B	GSDMD
chr8	144619438	144639744	MER41B	ZC3H3
chr9	5831754	5852392	LTR12_	ERMP1
chr9	21949074	21970296	LTR12C	C9orf53
chr9	32568869	32589419	MER41A	NDUFB6
chr9	33738867	33759967	LTR12D	PRSS3
chr9	34028297	34049862	SVA_C	UBAP2
chr9	34729469	34750712	LTR12C	FAM205A
chr9	92084402	92105898	LTR12C	SEMA4D
chrX	71387823	71409841	SVA_E	PIN4
chrX	73621802	73643213	SVA_C	SLC16A2
